# Explorative Discovery of Gene Signatures and Clinotypes in Glioblastoma Cancer Through GeneTerrain Knowledge Map Representation

**DOI:** 10.1101/2024.04.01.587278

**Authors:** Ehsan Saghapour, Zongliang Yue, Rahul Sharma, Sidharth Kumar, Zhandos Sembay, Christopher D. Willey, Jake Y. Chen

## Abstract

This study introduces the GeneTerrain Knowledge Map Representation (GTKM), a novel method for visualizing gene expression data in cancer research. GTKM leverages protein-protein interactions to graphically display differentially expressed genes (DEGs) on a 2-dimensional contour plot, offering a more nuanced understanding of gene interactions and expression patterns compared to traditional heatmap methods. The research demonstrates GTKM’s utility through four case studies on glioblastoma (GBM) datasets, focusing on survival analysis, subtype identification, IDH1 mutation analysis, and drug sensitivities of different tumor cell lines. Additionally, a prototype website has been developed to showcase these findings, indicating the method’s adaptability for various cancer types. The study reveals that GTKM effectively identifies gene patterns associated with different clinical outcomes in GBM, and its profiles enable the identification of sub-gene signature patterns crucial for predicting survival. The methodology promises significant advancements in precision medicine, providing a powerful tool for understanding complex gene interactions and identifying potential therapeutic targets in cancer treatment.
