## supplementary for "Explorative Discovery of Gene Signatures and Clinotypes in Glioblastoma Cancer Through GeneTerrain Knowledge Map Representation": Supplementary 3.xlsx

### Sheet: Gene_List
MS4A6A
ICAM5
APBB1IP
CHAD
MAL
SP100
IBSP
CNN2
TAGLN2
NTSR2
SLC11A1
IL20RA
DNAJC6
NPPC
SPRY1
OLR1
CD53
SMPD3
PRDX4
CD37
OASL
HP
LAMC1
FGF22
COL8A2
KLKB1
SNCB
PITX1
PLCH1
FSTL1
CD86
COL8A1
PDGFD
LIF
LAT
SLA
COL6A2
MDK
STAT4
GBP1
LOX
HMOX1
OAS1
EFNA2
DOCK2
KLRC3
ADAM12
F2RL1
CLIC5
CD33
ASNS
IL18
CSF1R
SELPLG
ASRGL1
VPS33B
PRSS23
ODC1
GBP2
NOX4
CYBA
SPOCK1
MATN2
SPP1
FCGR2B
PHYHIP
HLA-DPB1
TNFRSF11B
VCAM1
CD22
ST14
TGFB2
HSPB2
FOSL1
EPHA7
EFNA3
VEGFA
SIGLEC7
LILRB1
ERBB3
IGFBP2
MASP1
HCLS1
LTF
LYZ
CD93
TNFRSF1A
LY96
SOCS2
RELN
EEF1A2
CD74
TAC1
C3AR1
CFB
CDC42EP2
BGN
COL4A2
SDC1
HPSE
MAPK8IP2
HCK
SERPINA1
PLP1
LGALS3BP
CTSS
CASP4
ELN
SPARC
HLA-DPA1
GOT1
SSTR1
TGFB1
IGF2
IL1B
MAG
C1QB
THBS1
SPI1
MMP2
CCK
COL1A2
COL1A1
MMP9
PRSS3
TFPI
SRPX2
PTX3
C1QA
CISH
TLR2
CD14
TLR3
NID1
COL4A1
TNC
IGFBP5
BTK
VTN
IGFBP7
HLA-G
CCL2
CAV1
MSN
HLA-DRB1
SOCS3
MAPK11
IGFBP3
MBP
CYBB
ANXA2
CASP1
PDIA2
KLK6
F13A1
ICAM1
HFE
C1S
HLA-DMB
HLA-DMA
COL5A2
COL5A1
SERPINE1
ANXA1
PLAU
PLAUR
AIF1
FCGRT
TGFBI
MMP14
EGR1
TIMP1
HLA-B
CD163
HLA-C
GABARAPL1
TREM2
HLA-DQB1
ITGB2
OSMR
MYOT
FLNC
SLPI
GRN
IRF9
IFNAR2
CCL5
ITGA5
PKD1
ITGA4
NPY1R
DAB1
TYROBP
CAPN3
RGS4
CXCR4
CD4
HLA-DRA
CD44
SYK
TNNT1
VIP
MEOX2
CAMKK2
FCER1G
PTK2B
KLC1
FGFR3
B2M
HLA-A
EGFR
CALR
PTPN6
FN1
COL7A1
NCF2
NCF1
TTR
SH3GL2
HLA-DQA1

### Sheet: GO-BP
Enrichment FDR	nGenes	Pathway Genes	Fold Enrichment	Pathway	URL	Genes
9.3863e-35	48	450	12.1579	Extracellular matrix organization	http://amigo.geneontology.org/amigo/term/GO:0030198	CD44 IBSP TNC ELN TNFRSF1A MMP2 ICAM1 TGFB2 MMP9 TIMP1 SMPD3 TGFB1 ICAM5 CAV1 SERPINE1 COL1A1 VTN LOX SPARC COL7A1 ITGA4 FN1 NID1 TTR SPP1 TGFBI PRDX4 COL5A1 COL4A2 LAMC1 THBS1 COL6A2 COL8A1 ADAM12 MMP14 ITGB2 ITGA5 VCAM1 CTSS PTX3 KLKB1 COL1A2 TNFRSF11B COL8A2 BGN ANXA2 COL4A1 COL5A2
9.3863e-35	48	451	12.1309	Extracellular structure organization	http://amigo.geneontology.org/amigo/term/GO:0043062	CD44 IBSP TNC ELN TNFRSF1A MMP2 ICAM1 TGFB2 MMP9 TIMP1 SMPD3 TGFB1 ICAM5 CAV1 SERPINE1 COL1A1 VTN LOX SPARC COL7A1 ITGA4 FN1 NID1 TTR SPP1 TGFBI PRDX4 COL5A1 COL4A2 LAMC1 THBS1 COL6A2 COL8A1 ADAM12 MMP14 ITGB2 ITGA5 VCAM1 CTSS PTX3 KLKB1 COL1A2 TNFRSF11B COL8A2 BGN ANXA2 COL4A1 COL5A2
9.3863e-35	48	454	12.0507	External encapsulating structure organization	http://amigo.geneontology.org/amigo/term/GO:0045229	CD44 IBSP TNC ELN TNFRSF1A MMP2 ICAM1 TGFB2 MMP9 TIMP1 SMPD3 TGFB1 ICAM5 CAV1 SERPINE1 COL1A1 VTN LOX SPARC COL7A1 ITGA4 FN1 NID1 TTR SPP1 TGFBI PRDX4 COL5A1 COL4A2 LAMC1 THBS1 COL6A2 COL8A1 ADAM12 MMP14 ITGB2 ITGA5 VCAM1 CTSS PTX3 KLKB1 COL1A2 TNFRSF11B COL8A2 BGN ANXA2 COL4A1 COL5A2
2.12271e-25	41	502	9.30912	Leukocyte migration	http://amigo.geneontology.org/amigo/term/GO:0050900	CD74 CD44 SPI1 ICAM1 TGFB2 TREM2 HMOX1 MMP9 HCK SMPD3 TGFB1 MAG CAV1 SERPINE1 CCL2 COL1A1 MDK SELPLG PTPN6 VEGFA ITGA4 FN1 SDC1 PTK2B CXCR4 ANXA1 THBS1 MSN MMP14 FCER1G ITGB2 ITGA5 VCAM1 F2RL1 COL1A2 SYK PDGFD C3AR1 OLR1 CALR CSF1R
2.57433e-25	47	717	7.47149	Blood vessel development	http://amigo.geneontology.org/amigo/term/GO:0001568	PKD1 GRN SPI1 SP100 MMP2 TGFB2 HMOX1 SRPX2 TGFB1 CAV1 SERPINE1 MEOX2 CCL2 COL1A1 MDK VEGFA LOX SPARC FN1 TGFBI EGR1 PTK2B CXCR4 IL1B COL5A1 COL4A2 ANXA1 THBS1 EFNA3 COL8A1 ADAM12 IL18 MMP14 ITGB2 ITGA5 TLR3 COL1A2 SYK CYBB PDGFD COL8A2 C3AR1 HPSE FOSL1 ANXA2 SOCS3 COL4A1
1.87978e-25	48	748	7.31422	Vasculature development	http://amigo.geneontology.org/amigo/term/GO:0001944	PKD1 GRN SPI1 SP100 MMP2 TGFB2 HMOX1 SRPX2 TGFB1 CAV1 SERPINE1 MEOX2 CCL2 COL1A1 MDK VEGFA LOX SPARC FN1 TGFBI EGR1 PTK2B CXCR4 IL1B LIF COL5A1 COL4A2 ANXA1 THBS1 EFNA3 COL8A1 ADAM12 IL18 MMP14 ITGB2 ITGA5 TLR3 COL1A2 SYK CYBB PDGFD COL8A2 C3AR1 HPSE FOSL1 ANXA2 SOCS3 COL4A1
1.82648e-25	53	950	6.35888	Inflammatory response	http://amigo.geneontology.org/amigo/term/GO:0006954	TAC1 BTK HFE SLC11A1 CD44 GRN CYBA TNFRSF1A FCGR2B NOX4 ICAM1 LYZ TREM2 HMOX1 MMP9 HCK TIMP1 TGFB1 SERPINE1 CCL2 MDK FN1 SDC1 SPP1 CXCR4 PLP1 IL1B ANXA1 TLR2 CASP1 THBS1 OSMR VIP EGFR IL18 LY96 ITGB2 VCAM1 PTX3 F2RL1 TLR3 KLKB1 SYK CYBB CD14 C3AR1 OLR1 CD163 CSF1R SOCS3 CASP4 LAT HP
2.71914e-25	53	965	6.26004	Cytokine-mediated signaling pathway	http://amigo.geneontology.org/amigo/term/GO:0019221	CD4 IL20RA CD74 CD44 CNN2 SPI1 SP100 TNFRSF1A MMP2 OAS1 ICAM1 TREM2 HMOX1 MMP9 HCK TIMP1 CAV1 CCL2 PTPN6 VEGFA CD86 CISH FN1 SDC1 GBP1 EGR1 SOCS2 PTK2B CXCR4 F13A1 IL1B LIF ANXA1 OASL CASP1 STAT4 OSMR MSN IL18 SLA FCER1G IFNAR2 ITGB2 GBP2 VCAM1 F2RL1 COL1A2 TNFRSF11B SYK CSF1R ANXA2 SOCS3 CASP4
9.33887e-32	68	1308	5.92557	Cellular response to cytokine stimulus	http://amigo.geneontology.org/amigo/term/GO:0071345	TFPI CD4 BTK IL20RA CD74 CD44 CYBA CNN2 SPI1 SP100 TNFRSF1A MMP2 OAS1 ICAM1 TREM2 HMOX1 MMP9 HCK TIMP1 SMPD3 CAV1 CCL2 COL1A1 SELPLG PTPN6 VEGFA LOX CD86 CISH ITGA4 FN1 SDC1 GBP1 EGR1 SOCS2 PTK2B CXCR4 F13A1 IL1B LIF ANXA1 OASL TLR2 CASP1 THBS1 STAT4 SSTR1 OSMR MSN CDC42EP2 IL18 SLA FCER1G IFNAR2 ITGB2 GBP2 VCAM1 F2RL1 TLR3 COL1A2 TNFRSF11B SYK HCLS1 CSF1R ANXA2 SOCS3 MAPK11 CASP4
3.00498e-26	58	1127	5.86587	Circulatory system development	http://amigo.geneontology.org/amigo/term/GO:0072359	PKD1 GRN ELN ERBB3 SPI1 SP100 TNFRSF1A MMP2 TGFB2 HMOX1 SRPX2 TGFB1 CAV1 SERPINE1 MEOX2 CCL2 COL1A1 MDK VEGFA LOX SPARC FN1 RGS4 TGFBI EGR1 PTK2B CXCR4 IL1B LIF COL5A1 COL4A2 ANXA1 THBS1 EFNA3 COL8A1 EGFR ADAM12 IL18 MMP14 ITGB2 ITGA5 VCAM1 SPRY1 NPY1R TLR3 COL1A2 SYK CYBB PDGFD COL8A2 C3AR1 HPSE FOSL1 CALR ANXA2 SOCS3 MAPK11 COL4A1
9.09903e-26	57	1111	5.84776	Neg. reg. of multicellular organismal proc.	http://amigo.geneontology.org/amigo/term/GO:0051241	TFPI TAC1 BTK HFE PLAUR TYROBP LTF SLC11A1 CD74 GRN CYBA SPI1 SP100 TNFRSF1A FCGR2B OAS1 TGFB2 TREM2 HMOX1 TIMP1 TNNT1 TGFB1 CD33 MAG SERPINE1 MEOX2 VTN MDK PTPN6 SPARC FN1 IGFBP5 RGS4 GBP1 SPP1 SOCS2 PTK2B PLAU PRDX4 IL1B COL4A2 ANXA1 EPHA7 TLR2 THBS1 EFNA3 EGFR SPRY1 F2RL1 TLR3 KLKB1 TNFRSF11B DAB1 CALR ANXA2 MAPK11 CCK
2.29644e-33	72	1404	5.84513	Response to cytokine	http://amigo.geneontology.org/amigo/term/GO:0034097	TFPI CD4 BTK IL20RA SLC11A1 CD74 CD44 CYBA CNN2 SPI1 SP100 TNFRSF1A MMP2 OAS1 ICAM1 TREM2 HMOX1 MMP9 HCK TIMP1 SMPD3 CAV1 CCL2 COL1A1 SELPLG PTPN6 VEGFA LOX SPARC CD86 CISH ITGA4 FN1 SDC1 GBP1 EGR1 SOCS2 PTK2B CXCR4 F13A1 IL1B LIF ANXA1 OASL TLR2 CASP1 THBS1 STAT4 SSTR1 OSMR MSN CDC42EP2 IL18 SLA FCER1G IFNAR2 ITGB2 GBP2 VCAM1 F2RL1 TLR3 COL1A2 TNFRSF11B SYK CD14 FOSL1 HCLS1 CSF1R ANXA2 SOCS3 MAP…
1.38916e-32	76	1646	5.26275	Biological adhesion	http://amigo.geneontology.org/amigo/term/GO:0022610	PKD1 CD4 HFE PLAUR CD22 LTF CD74 CD44 IBSP TNC ERBB3 SPI1 FCGR2B APBB1IP ICAM1 TGFB2 HCK SRPX2 TGFB1 ICAM5 CD33 MAG CAV1 SERPINE1 LGALS3BP CCL2 COL1A1 VTN MDK SELPLG PTPN6 VEGFA CD86 COL7A1 ITGA4 FN1 IGFBP2 NID1 GBP1 SPP1 TGFBI MYOT PTK2B CXCR4 PLAU IL1B CD93 LIF COL5A1 ANXA1 EPHA7 LAMC1 THBS1 COL6A2 COL8A1 EGFR MSN ADAM12 IL18 SPOCK1 MMP14 ITGB2 ITGA5 VCAM1 IGFBP7 SYK IGF2 SIGLEC7 COL8A2 HPSE OL…
7.09648e-32	75	1639	5.21568	Cell adhesion	http://amigo.geneontology.org/amigo/term/GO:0007155	PKD1 CD4 HFE PLAUR CD22 CD74 CD44 IBSP TNC ERBB3 SPI1 FCGR2B APBB1IP ICAM1 TGFB2 HCK SRPX2 TGFB1 ICAM5 CD33 MAG CAV1 SERPINE1 LGALS3BP CCL2 COL1A1 VTN MDK SELPLG PTPN6 VEGFA CD86 COL7A1 ITGA4 FN1 IGFBP2 NID1 GBP1 SPP1 TGFBI MYOT PTK2B CXCR4 PLAU IL1B CD93 LIF COL5A1 ANXA1 EPHA7 LAMC1 THBS1 COL6A2 COL8A1 EGFR MSN ADAM12 IL18 SPOCK1 MMP14 ITGB2 ITGA5 VCAM1 IGFBP7 SYK IGF2 SIGLEC7 COL8A2 HPSE OLR1 D…
6.64719e-27	66	1475	5.10012	Leukocyte activation	http://amigo.geneontology.org/amigo/term/GO:0045321	TAC1 CD4 BTK HFE PLAUR TYROBP CD22 LTF SLC11A1 CD74 CD44 GRN CYBA CNN2 SPI1 FCGR2B APBB1IP ICAM1 LYZ TREM2 HMOX1 MMP9 TGFB1 CD33 CAV1 CCL2 MDK SELPLG PTPN6 CD86 ITGA4 IGFBP2 TTR EGR1 PTK2B PLAU PRDX4 SLPI IL1B CD93 DOCK2 ANXA1 TLR2 THBS1 CD53 MSN IL18 MMP14 FCER1G ITGB2 VCAM1 CTSS PTX3 F2RL1 TLR3 SYK CYBB IGF2 CD14 C3AR1 HPSE C1QA OLR1 ANXA2 LAT HP
5.3679e-29	72	1658	4.94967	Cell activation	http://amigo.geneontology.org/amigo/term/GO:0001775	TAC1 CD4 BTK HFE PLAUR TYROBP CD22 LTF SLC11A1 CD74 CD44 GRN CYBA CNN2 SPI1 FCGR2B APBB1IP ICAM1 LYZ CAPN3 TREM2 HMOX1 MMP9 TIMP1 TGFB1 CD33 CAV1 CCL2 COL1A1 MDK SELPLG PTPN6 CD86 ITGA4 FN1 IGFBP2 TTR EGR1 PTK2B PLAU PRDX4 SLPI IL1B CD93 DOCK2 ANXA1 TLR2 THBS1 CD53 EGFR MSN IL18 MMP14 FCER1G ITGB2 VCAM1 CTSS PTX3 F2RL1 TLR3 COL1A2 SYK CYBB IGF2 CD14 C3AR1 HPSE C1QA OLR1 ANXA2 LAT HP
2.71914e-25	64	1489	4.89907	Secretion by cell	http://amigo.geneontology.org/amigo/term/GO:0032940	TAC1 BTK HFE PLAUR TYROBP LTF SLC11A1 CD44 GRN CYBA CNN2 SPI1 TNFRSF1A FCGR2B LYZ TGFB2 TREM2 HMOX1 MMP9 HCK TIMP1 SMPD3 CD33 SERPINE1 LGALS3BP PTPN6 VEGFA SPARC FN1 SDC1 TTR SPP1 PLAU PRDX4 SLPI F13A1 IL1B CD93 LIF DOCK2 ANXA1 TLR2 THBS1 CD53 VIP EGFR TAGLN2 FCER1G ITGB2 CTSS PTX3 F2RL1 SYK CYBB IGF2 CD14 C3AR1 HPSE OLR1 ANXA2 VPS33B CCK LAT HP
4.6721e-26	68	1636	4.73756	Secretion	http://amigo.geneontology.org/amigo/term/GO:0046903	TAC1 BTK HFE PLAUR TYROBP LTF SLC11A1 CD74 CD44 GRN CYBA CNN2 ERBB3 SPI1 TNFRSF1A FCGR2B LYZ TGFB2 TREM2 HMOX1 MMP9 HCK TIMP1 SMPD3 CD33 CAV1 SERPINE1 LGALS3BP PTPN6 VEGFA SPARC FN1 SDC1 TTR SPP1 SOCS2 PLAU PRDX4 SLPI F13A1 IL1B CD93 LIF DOCK2 ANXA1 TLR2 THBS1 CD53 VIP EGFR TAGLN2 FCER1G ITGB2 CTSS PTX3 F2RL1 SYK CYBB IGF2 CD14 C3AR1 HPSE OLR1 ANXA2 VPS33B CCK LAT HP
2.57433e-25	66	1590	4.73125	Cell migration	http://amigo.geneontology.org/amigo/term/GO:0016477	TAC1 CD74 CD44 GRN CNN2 SPI1 SP100 FGF22 NOX4 ICAM1 TGFB2 TREM2 HMOX1 MMP9 HCK TIMP1 SRPX2 SMPD3 TGFB1 MAG CAV1 SERPINE1 MEOX2 CCL2 COL1A1 VTN MDK SELPLG PTPN6 VEGFA LOX SPARC ITGA4 FN1 IGFBP5 SDC1 PTK2B CXCR4 PLAU PLP1 IL1B COL5A1 ANXA1 LAMC1 THBS1 EGFR IGFBP3 MSN SPOCK1 MMP14 FCER1G ITGB2 ITGA5 VCAM1 FSTL1 F2RL1 COL1A2 SYK PDGFD C3AR1 OLR1 DAB1 CALR CSF1R CCK RELN
6.40441e-26	74	1982	4.25556	Locomotion	http://amigo.geneontology.org/amigo/term/GO:0040011	TAC1 PLAUR CD74 CD44 GRN CNN2 ERBB3 SPI1 SP100 FGF22 NOX4 ICAM1 TGFB2 TREM2 EFNA2 HMOX1 MMP9 HCK TIMP1 SRPX2 SMPD3 TGFB1 MAG CAV1 SERPINE1 MEOX2 CCL2 COL1A1 VTN MDK SELPLG PTPN6 VEGFA LOX SPARC ITGA4 FN1 IGFBP5 SDC1 MYOT PTK2B CXCR4 PLAU PLP1 IL1B COL5A1 DOCK2 ANXA1 EPHA7 LAMC1 THBS1 EFNA3 EGFR IGFBP3 MSN SPOCK1 MMP14 FCER1G ITGB2 ITGA5 VCAM1 FSTL1 F2RL1 COL1A2 SYK PDGFD C3AR1 OLR1 DAB1 FOSL1 CAL…

### Sheet: GO-CC
Enrichment FDR	nGenes	Pathway Genes	Fold Enrichment	Pathway	URL	Genes
5.38582e-10	8	25	36.4736	Complex of collagen trimers	http://amigo.geneontology.org/amigo/term/GO:0098644	COL1A1 COL7A1 COL5A1 COL4A2 COL8A1 COL1A2 COL4A1 COL5A2
5.04362e-12	14	97	16.4507	Basement membrane	http://amigo.geneontology.org/amigo/term/GO:0005604	TNC TIMP1 SPARC COL7A1 FN1 NID1 TGFBI COL5A1 COL4A2 LAMC1 COL8A1 COL8A2 ANXA2 COL4A1
1.7025e-10	13	105	14.1118	Collagen trimer	http://amigo.geneontology.org/amigo/term/GO:0005581	TIMP1 COL1A1 LOX COL7A1 COL5A1 COL4A2 COL6A2 COL8A1 COL1A2 COL8A2 C1QA COL4A1 COL5A2
1.688e-12	19	212	10.2152	Specific granule	http://amigo.geneontology.org/amigo/term/GO:0042581	PLAUR LTF CYBA CNN2 LYZ CD33 PTPN6 PLAU SLPI CD93 DOCK2 CD53 ITGB2 PTX3 CYBB C3AR1 HPSE OLR1 HP
1.60176e-25	39	446	9.96686	Collagen-containing extracellular matrix	http://amigo.geneontology.org/amigo/term/GO:0062023	TNC ELN MMP2 ICAM1 TGFB2 MMP9 TIMP1 SRPX2 TGFB1 SERPINE1 LGALS3BP COL1A1 VTN MDK SPARC COL7A1 FN1 NID1 TGFBI SLPI F13A1 COL5A1 MATN2 COL4A2 ANXA1 LAMC1 THBS1 COL6A2 COL8A1 CTSS IGFBP7 COL1A2 COL8A2 C1QA CALR BGN ANXA2 COL4A1 COL5A2
1.06795e-11	18	209	9.81646	Tertiary granule	http://amigo.geneontology.org/amigo/term/GO:0070820	LTF SLC11A1 CYBA CNN2 LYZ MMP9 CD33 PTPN6 PLAU CD93 CD53 FCER1G ITGB2 CTSS PTX3 CYBB OLR1 HP
5.64184e-30	48	600	9.1184	Extracellular matrix	http://amigo.geneontology.org/amigo/term/GO:0031012	TNC ELN MMP2 ICAM1 TGFB2 MMP9 TIMP1 SRPX2 TGFB1 SERPINE1 LGALS3BP COL1A1 VTN MDK VEGFA LOX SPARC COL7A1 FN1 NID1 TGFBI SLPI F13A1 COL5A1 MATN2 COL4A2 ANXA1 LAMC1 CHAD THBS1 COL6A2 COL8A1 MMP14 CTSS IGFBP7 PTX3 TLR3 COL1A2 TNFRSF11B COL8A2 HPSE C1QA CALR BGN ANXA2 COL4A1 RELN COL5A2
5.64184e-30	48	601	9.10323	External encapsulating structure	http://amigo.geneontology.org/amigo/term/GO:0030312	TNC ELN MMP2 ICAM1 TGFB2 MMP9 TIMP1 SRPX2 TGFB1 SERPINE1 LGALS3BP COL1A1 VTN MDK VEGFA LOX SPARC COL7A1 FN1 NID1 TGFBI SLPI F13A1 COL5A1 MATN2 COL4A2 ANXA1 LAMC1 CHAD THBS1 COL6A2 COL8A1 MMP14 CTSS IGFBP7 PTX3 TLR3 COL1A2 TNFRSF11B COL8A2 HPSE C1QA CALR BGN ANXA2 COL4A1 RELN COL5A2
8.07164e-16	26	328	9.035	Endoplasmic reticulum lumen	http://amigo.geneontology.org/amigo/term/GO:0005788	CD4 PLAUR TNC TIMP1 COL1A1 COL7A1 FN1 IGFBP5 SPP1 COL5A1 COL4A2 LAMC1 THBS1 COL6A2 COL8A1 IGFBP3 PRSS23 FSTL1 IGFBP7 COL1A2 PDGFD COL8A2 CALR PDIA2 COL4A1 COL5A2
1.32784e-12	24	374	7.31422	Vesicle lumen	http://amigo.geneontology.org/amigo/term/GO:0031983	LTF GRN CNN2 LYZ TGFB2 TIMP1 SERPINE1 LGALS3BP PTPN6 VEGFA SPARC FN1 TTR PRDX4 SLPI F13A1 DOCK2 THBS1 EGFR PTX3 IGF2 HPSE ANXA2 HP
5.66839e-12	23	368	7.12375	Secretory granule lumen	http://amigo.geneontology.org/amigo/term/GO:0034774	LTF GRN CNN2 LYZ TGFB2 TIMP1 SERPINE1 LGALS3BP PTPN6 VEGFA SPARC FN1 TTR PRDX4 SLPI F13A1 DOCK2 THBS1 PTX3 IGF2 HPSE ANXA2 HP
6.59928e-12	23	372	7.04715	Cytoplasmic vesicle lumen	http://amigo.geneontology.org/amigo/term/GO:0060205	LTF GRN CNN2 LYZ TGFB2 TIMP1 SERPINE1 LGALS3BP PTPN6 VEGFA SPARC FN1 TTR PRDX4 SLPI F13A1 DOCK2 THBS1 PTX3 IGF2 HPSE ANXA2 HP
1.7025e-10	21	360	6.64883	Membrane raft	http://amigo.geneontology.org/amigo/term/GO:0045121	TFPI CD4 BTK TNFRSF1A ICAM1 TREM2 HMOX1 HCK MAG CAV1 SELPLG PTK2B TLR2 EGFR ITGB2 CD14 MAL HPSE OLR1 ANXA2 LAT
1.7025e-10	21	360	6.64883	Membrane microdomain	http://amigo.geneontology.org/amigo/term/GO:0098857	TFPI CD4 BTK TNFRSF1A ICAM1 TREM2 HMOX1 HCK MAG CAV1 SELPLG PTK2B TLR2 EGFR ITGB2 CD14 MAL HPSE OLR1 ANXA2 LAT
7.82636e-11	23	422	6.21218	Receptor complex	http://amigo.geneontology.org/amigo/term/GO:0043235	CD4 HFE CD74 CD44 ERBB3 TNFRSF1A FGFR3 APBB1IP PTPN6 ITGA4 PTK2B PLP1 EPHA7 TLR2 OSMR EGFR LY96 ITGB2 ITGA5 SYK CD14 OLR1 CSF1R
7.67584e-22	49	975	5.72823	Secretory granule	http://amigo.geneontology.org/amigo/term/GO:0030141	PLAUR TYROBP LTF SLC11A1 CD44 GRN CYBA CNN2 LYZ TGFB2 MMP9 TIMP1 TGFB1 CD33 CAV1 SERPINE1 LGALS3BP COL1A1 PTPN6 VEGFA SPARC FN1 NCF2 TTR PLAU PRDX4 SLPI F13A1 CD93 DOCK2 TLR2 THBS1 CD53 FCER1G ITGB2 CTSS NPPC PTX3 CYBB IGF2 KLK6 CD14 C3AR1 HPSE OLR1 CALR ANXA2 VPS33B HP
5.27685e-18	44	960	5.22408	Cell surface	http://amigo.geneontology.org/amigo/term/GO:0009986	TFPI PKD1 CD4 HFE PLAUR TYROBP CD22 LTF CD74 CD44 TNFRSF1A FGFR3 FCGR2B ICAM1 SRPX2 FCGRT TGFB1 CD33 VEGFA SPARC CD86 ITGA4 SDC1 CXCR4 PLAU CD93 ANXA1 TLR2 THBS1 CD53 OSMR EGFR MSN FCER1G ITGB2 ITGA5 VCAM1 CD14 CD163 CALR BGN CSF1R ANXA2 MBP
1.13166e-19	50	1150	4.95565	Secretory vesicle	http://amigo.geneontology.org/amigo/term/GO:0099503	PLAUR TYROBP LTF SLC11A1 CD44 GRN CYBA CNN2 LYZ TGFB2 MMP9 TIMP1 TGFB1 CD33 CAV1 SERPINE1 SH3GL2 LGALS3BP COL1A1 PTPN6 VEGFA SPARC FN1 NCF2 TTR PLAU PRDX4 SLPI F13A1 CD93 DOCK2 TLR2 THBS1 CD53 FCER1G ITGB2 CTSS NPPC PTX3 CYBB IGF2 KLK6 CD14 C3AR1 HPSE OLR1 CALR ANXA2 VPS33B HP
7.80309e-13	54	1965	3.13227	Intrinsic component of plasma membrane	http://amigo.geneontology.org/amigo/term/GO:0031226	PKD1 CD4 HFE PLAUR TYROBP CD22 SLC11A1 CD44 CYBA ERBB3 TNFRSF1A FGFR3 FCGR2B NOX4 ICAM1 TREM2 CD37 ICAM5 CD33 MAG CAV1 SELPLG ITGA4 SDC1 NCF2 PTK2B PLP1 EPHA7 TLR2 SSTR1 CD53 EFNA3 OSMR EGFR ST14 LY96 MMP14 NCF1 FCER1G IFNAR2 ITGB2 ITGA5 VCAM1 NPY1R F2RL1 TLR3 CYBB SIGLEC7 NTSR2 CD14 C3AR1 OLR1 CD163 CSF1R
5.66839e-12	51	1881	3.09037	Integral component of plasma membrane	http://amigo.geneontology.org/amigo/term/GO:0005887	PKD1 CD4 HFE PLAUR TYROBP CD22 SLC11A1 CD44 CYBA ERBB3 TNFRSF1A FGFR3 FCGR2B NOX4 ICAM1 TREM2 CD37 ICAM5 CD33 MAG CAV1 SELPLG ITGA4 SDC1 NCF2 PTK2B PLP1 EPHA7 TLR2 SSTR1 CD53 OSMR EGFR ST14 MMP14 NCF1 FCER1G IFNAR2 ITGB2 ITGA5 VCAM1 NPY1R F2RL1 TLR3 CYBB SIGLEC7 NTSR2 C3AR1 OLR1 CD163 CSF1R

### Sheet: GO-MF
Enrichment FDR	nGenes	Pathway Genes	Fold Enrichment	Pathway	URL	Genes
8.28552e-07	5	11	51.8091	Superoxide-generating NAD(P)H oxidase activity	http://amigo.geneontology.org/amigo/term/GO:0016175	CYBA NOX4 NCF2 NCF1 CYBB
4.37658e-10	10	45	25.3289	Extracellular matrix structural constituent conferring tensile strength	http://amigo.geneontology.org/amigo/term/GO:0030020	COL1A1 COL7A1 COL5A1 COL4A2 COL6A2 COL8A1 COL1A2 COL8A2 COL4A1 COL5A2
4.74006e-06	6	29	23.5821	Fibronectin binding	http://amigo.geneontology.org/amigo/term/GO:0001968	VEGFA ITGA4 IGFBP5 THBS1 IGFBP3 CTSS
1.19593e-06	7	38	20.9963	Proteoglycan binding	http://amigo.geneontology.org/amigo/term/GO:0043394	TNC FN1 NID1 COL5A1 THBS1 CTSS HPSE
3.58147e-09	10	56	20.3536	Extracellular matrix binding	http://amigo.geneontology.org/amigo/term/GO:0050840	ELN VEGFA SPARC NID1 SPP1 TGFBI THBS1 CTSS BGN ANXA2
6.59788e-08	10	76	14.9974	Collagen binding	http://amigo.geneontology.org/amigo/term/GO:0005518	CD44 MMP9 LOX SPARC FN1 NID1 TGFBI THBS1 COL6A2 CTSS
8.26571e-19	24	186	14.7071	Extracellular matrix structural constituent	http://amigo.geneontology.org/amigo/term/GO:0005201	CD4 TNC ELN SRPX2 COL1A1 VTN SPARC COL7A1 FN1 NID1 TGFBI COL5A1 MATN2 COL4A2 LAMC1 THBS1 COL6A2 COL8A1 IGFBP7 COL1A2 COL8A2 BGN COL4A1 COL5A2
2.84369e-13	18	152	13.4976	Integrin binding	http://amigo.geneontology.org/amigo/term/GO:0005178	IBSP ICAM1 ICAM5 VTN ITGA4 FN1 SPP1 TGFBI IL1B COL5A1 THBS1 EGFR MMP14 ITGB2 VCAM1 SYK IGF2 CALR
4.37658e-10	15	152	11.248	Growth factor binding	http://amigo.geneontology.org/amigo/term/GO:0019838	ERBB3 FGFR3 SRPX2 COL1A1 IGFBP2 IGFBP5 COL5A1 EPHA7 THBS1 OSMR EGFR IGFBP3 IGFBP7 COL1A2 COL4A1
5.67972e-07	12	156	8.76769	Protein tyrosine kinase activity	http://amigo.geneontology.org/amigo/term/GO:0004713	BTK ERBB3 FGFR3 HCK CAMKK2 PTK2B EPHA7 EFNA3 EGFR SLA SYK CSF1R
4.74006e-06	11	160	7.83613	Cytokine binding	http://amigo.geneontology.org/amigo/term/GO:0019955	CD4 IL20RA CD74 TNFRSF1A ITGA4 GBP1 CXCR4 THBS1 OSMR IFNAR2 CSF1R
9.06299e-12	33	784	4.79763	Structural molecule activity	http://amigo.geneontology.org/amigo/term/GO:0005198	MAPK8IP2 CD4 TNC ELN CAPN3 HMOX1 SRPX2 COL1A1 VTN SPARC COL7A1 FN1 NID1 TGFBI MYOT PLP1 COL5A1 MATN2 COL4A2 LAMC1 THBS1 COL6A2 COL8A1 MSN IGFBP7 COL1A2 HSPB2 COL8A2 MAL BGN COL4A1 MBP COL5A2
1.77456e-08	24	577	4.74094	Cell adhesion molecule binding	http://amigo.geneontology.org/amigo/term/GO:0050839	IBSP CNN2 ICAM1 ICAM5 VTN PTPN6 ITGA4 FN1 SPP1 TGFBI IL1B COL5A1 ANXA1 THBS1 EGFR MSN MMP14 TAGLN2 ITGB2 VCAM1 SYK IGF2 CALR ANXA2
4.9775e-23	66	1722	4.36857	Signaling receptor binding	http://amigo.geneontology.org/amigo/term/GO:0005102	TAC1 CD4 HFE PLAUR TYROBP CD22 CD74 IBSP GRN ERBB3 FGF22 ICAM1 TGFB2 EFNA2 HCK TIMP1 SRPX2 TGFB1 ICAM5 MAG CAV1 SERPINE1 CCL2 VTN MDK SELPLG VEGFA ITGA4 FN1 IGFBP2 TTR SPP1 TGFBI SOCS2 PTK2B IL1B LIF COL5A1 DOCK2 ANXA1 EPHA7 TLR2 THBS1 GABARAPL1 EFNA3 OSMR VIP EGFR MSN CDC42EP2 IL18 LY96 SLA MMP14 ITGB2 ITGA5 VCAM1 NPPC F2RL1 TNFRSF11B SYK IGF2 PDGFD CALR CCK RELN
9.2043e-07	21	561	4.26663	Receptor ligand activity	http://amigo.geneontology.org/amigo/term/GO:0048018	GRN FGF22 TGFB2 TIMP1 TGFB1 CCL2 MDK VEGFA TTR SPP1 IL1B LIF EPHA7 VIP CDC42EP2 IL18 NPPC TNFRSF11B IGF2 PDGFD CCK
1.20029e-06	21	574	4.17	Signaling receptor activator activity	http://amigo.geneontology.org/amigo/term/GO:0030546	GRN FGF22 TGFB2 TIMP1 TGFB1 CCL2 MDK VEGFA TTR SPP1 IL1B LIF EPHA7 VIP CDC42EP2 IL18 NPPC TNFRSF11B IGF2 PDGFD CCK
1.18907e-10	43	1446	3.38945	Protein-containing complex binding	http://amigo.geneontology.org/amigo/term/GO:0044877	MAPK8IP2 CD4 CD22 CD74 CD44 IBSP FCGR2B ICAM1 TREM2 MMP9 FCGRT TGFB1 ICAM5 CAV1 VTN LOX SPARC ITGA4 FN1 NID1 GBP1 SPP1 TGFBI PTK2B IL1B CD93 COL5A1 DOCK2 TLR2 THBS1 COL6A2 EGFR MMP14 FCER1G ITGB2 VCAM1 CTSS PTX3 SYK IGF2 CALR HCLS1 VPS33B
5.06642e-07	43	1940	2.52636	Signaling receptor activity	http://amigo.geneontology.org/amigo/term/GO:0038023	PKD1 CD4 BTK PLAUR IL20RA CD74 CD44 ERBB3 TNFRSF1A FGFR3 FCGR2B ICAM1 TREM2 HCK CD33 PTPN6 CD86 ITGA4 MYOT PTK2B CXCR4 CD93 EPHA7 TLR2 SSTR1 EFNA3 OSMR EGFR LY96 FCER1G IFNAR2 ITGB2 NPY1R F2RL1 TLR3 TNFRSF11B SYK SIGLEC7 NTSR2 CD14 C3AR1 CSF1R KLRC3
5.06642e-07	43	1940	2.52636	Molecular transducer activity	http://amigo.geneontology.org/amigo/term/GO:0060089	PKD1 CD4 BTK PLAUR IL20RA CD74 CD44 ERBB3 TNFRSF1A FGFR3 FCGR2B ICAM1 TREM2 HCK CD33 PTPN6 CD86 ITGA4 MYOT PTK2B CXCR4 CD93 EPHA7 TLR2 SSTR1 EFNA3 OSMR EGFR LY96 FCER1G IFNAR2 ITGB2 NPY1R F2RL1 TLR3 TNFRSF11B SYK SIGLEC7 NTSR2 CD14 C3AR1 CSF1R KLRC3
