## supplementary for "Explorative Discovery of Gene Signatures and Clinotypes in Glioblastoma Cancer Through GeneTerrain Knowledge Map Representation": Supplementary 4.xlsx

### Sheet: Gene_List
RNASEH2A
ESPL1
ACTL6B
SHCBP1
GNB5
DTYMK
POLD4
PSD3
PSD
HMMR
KIF18A
CDKN2D
NCAPG
CTRL
TYMS
ASPM
POLE2
GTSE1
TPX2
BRSK2
GTF2H4
CENPF
PSMB9
FBXO5
CENPM
NCAPH
TP73
TAF10
SMC4
CEP55
PSMB8
KIF2C
RAD50
BARD1
TTK
MYBL2
EXO1
HECW1
RAD51AP1
DYNLRB1
CHEK1
MAD1L1
PBK
CDC6
CCNA2
CHEK2
KIF23
BUB1B
RAD51
TRIP13
MAD2L1
UBE2C
CDC20
SPC25
NEK2
BUB1
WEE1
CDC25A
RRM2
TOP2A
PLK4
CDKN1A
BIRC5
AURKB
ZWINT
FOXM1
CDKN3
CDK2
PSMA6
MCM5
MCM2
KIF15
MKI67
PSMA1
PRC1
PSMA2
PLK1
CKS2
TP53
CDT1
RBM4
CCNA1

### Sheet: GO-BP
Enrichment FDR	nGenes	Pathway Genes	Fold Enrichment	Pathway	URL	Genes
2.7765e-29	24	196	36.2513	Mitotic sister chromatid segregation	http://amigo.geneontology.org/amigo/term/GO:0000070	MAD1L1 TRIP13 CDC6 NCAPG FBXO5 TTK SMC4 CDC20 NEK2 CENPF NCAPH KIF18A ZWINT ESPL1 KIF23 KIF2C BUB1B MAD2L1 PLK1 CDT1 BUB1 UBE2C AURKB PRC1
1.75033e-29	25	225	32.8947	Sister chromatid segregation	http://amigo.geneontology.org/amigo/term/GO:0000819	MAD1L1 TRIP13 CDC6 NCAPG FBXO5 TTK SMC4 CDC20 NEK2 CENPF NCAPH KIF18A ZWINT TOP2A ESPL1 KIF23 KIF2C BUB1B MAD2L1 PLK1 CDT1 BUB1 UBE2C AURKB PRC1
1.82847e-27	25	272	27.2107	Neg. reg. of mitotic cell cycle phase transition	http://amigo.geneontology.org/amigo/term/GO:1901991	MAD1L1 TRIP13 GTSE1 CDC6 PSMA6 PSMA2 FBXO5 TTK CDC20 CENPF ZWINT CDK2 CDKN1A PSMA1 CDKN2D TP53 CHEK1 BUB1B MAD2L1 WEE1 PLK1 CDT1 BUB1 AURKB CHEK2
3.4573e-30	29	369	23.267	Mitotic nuclear division	http://amigo.geneontology.org/amigo/term/GO:0140014	MAD1L1 TRIP13 TPX2 CDC6 MYBL2 NCAPG FBXO5 TTK SMC4 CDC20 NEK2 CENPF NCAPH KIF18A ZWINT ESPL1 KIF23 KIF2C MKI67 CHEK1 BUB1B MAD2L1 PLK1 CDT1 BUB1 UBE2C AURKB CHEK2 PRC1
5.75884e-27	27	376	21.259	Chromosome segregation	http://amigo.geneontology.org/amigo/term/GO:0007059	MAD1L1 TRIP13 BIRC5 CDC6 NCAPG FBXO5 TTK SMC4 CDC20 NEK2 CENPF NCAPH KIF18A ZWINT TOP2A ESPL1 KIF23 KIF2C MKI67 BUB1B MAD2L1 PLK1 CDT1 BUB1 UBE2C AURKB PRC1
5.91462e-36	36	531	20.0713	Nuclear division	http://amigo.geneontology.org/amigo/term/GO:0000280	MAD1L1 RAD51 ASPM TRIP13 TPX2 CDC6 MYBL2 NCAPG RAD51AP1 FBXO5 TTK RAD50 SMC4 CDC20 NEK2 CENPF NCAPH KIF18A ZWINT CKS2 TOP2A CCNA1 ESPL1 KIF23 KIF2C MKI67 CHEK1 BUB1B MAD2L1 PLK1 CDT1 BUB1 UBE2C AURKB CHEK2 PRC1
2.29824e-31	32	479	19.778	Reg. of mitotic cell cycle phase transition	http://amigo.geneontology.org/amigo/term/GO:1901990	MAD1L1 TRIP13 HMMR GTSE1 TPX2 CDC6 PSMA6 PSMA2 FBXO5 TTK CDC20 NEK2 CENPF ZWINT CDK2 CDKN1A PSMA1 CDKN2D ESPL1 TP53 PLK4 CHEK1 BUB1B CDC25A MAD2L1 WEE1 PLK1 CDT1 BUB1 UBE2C AURKB CHEK2
2.27418e-41	41	615	19.7368	Mitotic cell cycle phase transition	http://amigo.geneontology.org/amigo/term/GO:0044772	MAD1L1 TRIP13 HMMR GTSE1 TPX2 CDC6 CDKN3 PSMA6 PSMA2 FOXM1 FBXO5 TTK CDC20 NEK2 CENPF ZWINT CDK2 CKS2 CDKN1A PSMA1 CDKN2D CCNA1 ESPL1 TP53 PLK4 CCNA2 CHEK1 BUB1B CDC25A MAD2L1 TAF10 WEE1 PLK1 CDT1 BUB1 RRM2 BRSK2 UBE2C TYMS AURKB CHEK2
6.8212e-28	29	446	19.25	Neg. reg. of cell cycle proc.	http://amigo.geneontology.org/amigo/term/GO:0010948	MAD1L1 RAD51 TRIP13 GTSE1 CDC6 PSMA6 PSMA2 FBXO5 TTK CDC20 NEK2 CENPF ZWINT CDK2 CDKN1A PSMA1 CDKN2D ESPL1 TP53 CHEK1 BUB1B MAD2L1 WEE1 PLK1 CDT1 BUB1 RRM2 AURKB CHEK2
1.64367e-34	36	584	18.2498	Organelle fission	http://amigo.geneontology.org/amigo/term/GO:0048285	MAD1L1 RAD51 ASPM TRIP13 TPX2 CDC6 MYBL2 NCAPG RAD51AP1 FBXO5 TTK RAD50 SMC4 CDC20 NEK2 CENPF NCAPH KIF18A ZWINT CKS2 TOP2A CCNA1 ESPL1 KIF23 KIF2C MKI67 CHEK1 BUB1B MAD2L1 PLK1 CDT1 BUB1 UBE2C AURKB CHEK2 PRC1
1.67253e-38	41	725	16.7422	Cell cycle phase transition	http://amigo.geneontology.org/amigo/term/GO:0044770	MAD1L1 TRIP13 HMMR GTSE1 TPX2 CDC6 CDKN3 PSMA6 PSMA2 FOXM1 FBXO5 TTK CDC20 NEK2 CENPF ZWINT CDK2 CKS2 CDKN1A PSMA1 CDKN2D CCNA1 ESPL1 TP53 PLK4 CCNA2 CHEK1 BUB1B CDC25A MAD2L1 TAF10 WEE1 PLK1 CDT1 BUB1 RRM2 BRSK2 UBE2C TYMS AURKB CHEK2
7.75972e-33	36	652	16.3464	Reg. of mitotic cell cycle	http://amigo.geneontology.org/amigo/term/GO:0007346	MAD1L1 TRIP13 HMMR GTSE1 TP73 TPX2 BIRC5 CDC6 PSMA6 PSMA2 FBXO5 TTK CDC20 NEK2 CENPF ZWINT CDK2 CKS2 CDKN1A PSMA1 CDKN2D ESPL1 TP53 PLK4 MKI67 CHEK1 BUB1B CDC25A MAD2L1 WEE1 PLK1 CDT1 BUB1 UBE2C AURKB CHEK2
1.03411e-32	36	659	16.1728	Cell division	http://amigo.geneontology.org/amigo/term/GO:0051301	MAD1L1 ASPM TPX2 BIRC5 CDC6 MCM5 NCAPG FBXO5 SMC4 CDC20 NEK2 CENPF NCAPH ZWINT CDK2 CKS2 TOP2A CCNA1 ESPL1 KIF23 CEP55 PLK4 KIF2C CCNA2 BUB1B CDC25A MAD2L1 WEE1 PLK1 CDT1 BUB1 BRSK2 UBE2C AURKB CHEK2 PRC1
4.0374e-54	55	1021	15.948	Mitotic cell cycle proc.	http://amigo.geneontology.org/amigo/term/GO:1903047	MAD1L1 RAD51 TRIP13 HMMR MCM2 GTSE1 TPX2 BIRC5 CDC6 CENPM CDKN3 PSMA6 MYBL2 PSMA2 NCAPG FOXM1 FBXO5 TTK SMC4 CDC20 NEK2 CENPF NCAPH KIF18A ZWINT CDK2 CKS2 CDKN1A PSMA1 CDKN2D CCNA1 ESPL1 KIF23 CEP55 TP53 PLK4 KIF2C CCNA2 MKI67 CHEK1 BUB1B CDC25A MAD2L1 TAF10 WEE1 PLK1 CDT1 BUB1 RRM2 BRSK2 UBE2C TYMS AURKB CHEK2 PRC1
6.30161e-31	38	889	12.6546	Reg. of cell cycle proc.	http://amigo.geneontology.org/amigo/term/GO:0010564	MAD1L1 RAD51 TRIP13 HMMR GTSE1 TPX2 CDC6 PSMA6 PSMA2 RAD51AP1 FBXO5 TTK CDC20 NEK2 CENPF ZWINT CDK2 CDKN1A PSMA1 CDKN2D ESPL1 KIF23 TP53 PLK4 MKI67 CHEK1 BUB1B CDC25A MAD2L1 WEE1 PLK1 CDT1 BUB1 RRM2 UBE2C AURKB CHEK2 PRC1
2.04991e-54	61	1496	12.0716	Cell cycle proc.	http://amigo.geneontology.org/amigo/term/GO:0022402	MAD1L1 RAD51 ASPM TRIP13 HMMR MCM2 GTSE1 TPX2 BIRC5 CDC6 CENPM MCM5 CDKN3 PSMA6 MYBL2 PSMA2 NCAPG FOXM1 RAD51AP1 FBXO5 TTK RAD50 SMC4 CDC20 NEK2 CENPF NCAPH KIF18A ZWINT CDK2 CKS2 CDKN1A PSMA1 CDKN2D TOP2A CCNA1 ESPL1 KIF23 CEP55 TP53 PLK4 KIF2C CCNA2 MKI67 CHEK1 BUB1B CDC25A MAD2L1 TAF10 WEE1 PLK1 CDT1 BUB1 RRM2 BRSK2 UBE2C POLD4 TYMS AURKB CHEK2 PRC1
5.99028e-38	47	1209	11.5091	Reg. of cell cycle	http://amigo.geneontology.org/amigo/term/GO:0051726	MAD1L1 RAD51 ASPM TRIP13 HMMR GTSE1 TP73 TPX2 BIRC5 CDC6 CDKN3 PSMA6 MYBL2 PSMA2 FOXM1 RAD51AP1 FBXO5 TTK CDC20 NEK2 CENPF ZWINT CDK2 CKS2 CDKN1A PSMA1 CDKN2D CCNA1 ESPL1 KIF23 TP53 PLK4 CCNA2 MKI67 CHEK1 BUB1B CDC25A MAD2L1 WEE1 PLK1 CDT1 BUB1 RRM2 UBE2C AURKB CHEK2 PRC1

### Sheet: GO-CC
Enrichment FDR	nGenes	Pathway Genes	Fold Enrichment	Pathway	URL	Genes
1.0965e-07	6	44	40.3707	Cyclin-dependent protein kinase holoenzyme complex	http://amigo.geneontology.org/amigo/term/GO:0000307	CDK2 CKS2 CDKN1A CDKN2D CCNA1 CCNA2
1.59438e-17	15	137	32.4144	Kinetochore	http://amigo.geneontology.org/amigo/term/GO:0000776	MAD1L1 BIRC5 CENPM TTK NEK2 CENPF KIF18A ZWINT KIF2C BUB1B MAD2L1 PLK1 CDT1 BUB1 AURKB
1.91243e-18	16	148	32.0056	Condensed chromosome, centromeric region	http://amigo.geneontology.org/amigo/term/GO:0000779	MAD1L1 BIRC5 CENPM NCAPG TTK NEK2 CENPF KIF18A ZWINT KIF2C BUB1B MAD2L1 PLK1 CDT1 BUB1 AURKB
8.33307e-19	18	210	25.3759	Chromosome, centromeric region	http://amigo.geneontology.org/amigo/term/GO:0000775	MAD1L1 BIRC5 CENPM NCAPG TTK SMC4 NEK2 CENPF KIF18A ZWINT TOP2A KIF2C BUB1B MAD2L1 PLK1 CDT1 BUB1 AURKB
5.05361e-22	21	245	25.3759	Condensed chromosome	http://amigo.geneontology.org/amigo/term/GO:0000793	MAD1L1 RAD51 BIRC5 CENPM NCAPG TTK RAD50 NEK2 CENPF KIF18A ZWINT TOP2A KIF2C MKI67 CHEK1 BUB1B MAD2L1 PLK1 CDT1 BUB1 AURKB
1.14072e-11	12	172	20.6548	Spindle pole	http://amigo.geneontology.org/amigo/term/GO:0000922	MAD1L1 ASPM TPX2 CDC6 CDC20 NEK2 CENPF PLK4 MAD2L1 PLK1 AURKB PRC1
1.56611e-23	25	377	19.6321	Chromosomal region	http://amigo.geneontology.org/amigo/term/GO:0098687	MAD1L1 RAD51 MCM2 BIRC5 CENPM MCM5 NCAPG RAD51AP1 TTK RAD50 SMC4 NEK2 CENPF KIF18A ZWINT TOP2A KIF2C CHEK1 BUB1B MAD2L1 PLK1 CDT1 BUB1 AURKB CHEK2
3.16908e-10	11	176	18.5032	Mitotic spindle	http://amigo.geneontology.org/amigo/term/GO:0072686	MAD1L1 ASPM TPX2 CDC6 KIF18A ESPL1 KIF23 MAD2L1 PLK1 AURKB PRC1
8.10938e-18	21	410	15.1636	Spindle	http://amigo.geneontology.org/amigo/term/GO:0005819	MAD1L1 ASPM TPX2 BIRC5 CDC6 FBXO5 TTK CDC20 NEK2 CENPF KIF18A ESPL1 KIF23 PLK4 KIF2C BUB1B MAD2L1 PLK1 SHCBP1 AURKB PRC1
2.35583e-08	10	202	14.656	Midbody	http://amigo.geneontology.org/amigo/term/GO:0030496	ASPM BIRC5 NEK2 CENPF KIF23 CEP55 PLK1 SHCBP1 AURKB PRC1
1.49267e-08	11	254	12.8211	Nuclear chromosome	http://amigo.geneontology.org/amigo/term/GO:0000228	RAD51 MCM2 BIRC5 MCM5 POLE2 RAD50 NEK2 TOP2A CHEK1 PLK1 POLD4
6.65537e-07	10	294	10.0698	Transferase complex, transferring phosphorus-containing groups	http://amigo.geneontology.org/amigo/term/GO:0061695	POLE2 CDK2 CKS2 CDKN1A CDKN2D CCNA1 TP53 CCNA2 TAF10 POLD4
1.03803e-11	19	658	8.54861	Centrosome	http://amigo.geneontology.org/amigo/term/GO:0005813	MAD1L1 ASPM HMMR CDC20 NEK2 CENPF CDK2 DYNLRB1 PSMA1 ESPL1 KIF23 CEP55 TP53 PLK4 KIF2C CHEK1 PLK1 BRSK2 AURKB
1.4783e-13	23	868	7.84469	Microtubule organizing center	http://amigo.geneontology.org/amigo/term/GO:0005815	MAD1L1 RAD51 ASPM HMMR CDC20 NEK2 CENPF KIF18A CDK2 DYNLRB1 PSMA1 TOP2A ESPL1 KIF23 CEP55 TP53 PLK4 KIF2C CHEK1 BUB1B PLK1 BRSK2 AURKB
6.11665e-07	12	464	7.65652	Microtubule	http://amigo.geneontology.org/amigo/term/GO:0005874	ASPM GTSE1 TPX2 BIRC5 NEK2 KIF18A DYNLRB1 KIF23 KIF2C PLK1 AURKB PRC1
1.49826e-18	33	1391	7.02352	Microtubule cytoskeleton	http://amigo.geneontology.org/amigo/term/GO:0015630	MAD1L1 RAD51 ASPM HMMR GTSE1 TPX2 BIRC5 CDC6 FBXO5 TTK CDC20 NEK2 CENPF KIF18A CDK2 DYNLRB1 PSMA1 TOP2A CCNA1 ESPL1 KIF23 CEP55 TP53 PLK4 KIF2C CHEK1 BUB1B MAD2L1 PLK1 SHCBP1 BRSK2 AURKB PRC1
1.59438e-17	36	1918	5.55676	Chromosome	http://amigo.geneontology.org/amigo/term/GO:0005694	MAD1L1 RAD51 TRIP13 MCM2 ACTL6B TP73 BIRC5 CENPM MCM5 POLE2 NCAPG FOXM1 RAD51AP1 TTK RAD50 SMC4 NEK2 CENPF NCAPH KIF18A ZWINT TOP2A TP53 PLK4 KIF2C MKI67 CHEK1 BUB1B MAD2L1 PLK1 CDT1 BUB1 POLD4 AURKB CHEK2 PRC1
1.29028e-06	15	839	5.29294	Transferase complex	http://amigo.geneontology.org/amigo/term/GO:1990234	ACTL6B POLE2 CDC20 CDK2 CKS2 CDKN1A CDKN2D CCNA1 BARD1 TP53 CCNA2 BUB1B TAF10 UBE2C POLD4
9.46245e-11	25	1455	5.0868	Supramolecular complex	http://amigo.geneontology.org/amigo/term/GO:0099080	MAD1L1 ASPM GTSE1 TPX2 BIRC5 CENPM PSMA6 PSMA2 TTK NEK2 CENPF KIF18A ZWINT DYNLRB1 KIF23 BARD1 KIF2C BUB1B MAD2L1 PLK1 CDT1 BUB1 RBM4 AURKB PRC1
3.14893e-07	21	1540	4.03707	Catalytic complex	http://amigo.geneontology.org/amigo/term/GO:1902494	GNB5 ACTL6B POLE2 PSMA6 PSMA2 CDC20 CDK2 CKS2 CDKN1A DYNLRB1 PSMA1 CDKN2D CCNA1 BARD1 TP53 CCNA2 BUB1B TAF10 RRM2 UBE2C POLD4

### Sheet: GO-MF
Enrichment FDR	nGenes	Pathway Genes	Fold Enrichment	Pathway	URL	Genes
3.7309e-05	3	8	111.019	Anaphase-promoting complex binding	http://amigo.geneontology.org/amigo/term/GO:0010997	FBXO5 CDC20 PLK1
0.000274419	3	16	55.5097	Histone kinase activity	http://amigo.geneontology.org/amigo/term/GO:0035173	CDK2 CHEK1 AURKB
1.23717e-05	5	48	30.8387	Cyclin-dependent protein serine/threonine kinase regulator activity	http://amigo.geneontology.org/amigo/term/GO:0016538	CKS2 CDKN1A CDKN2D CCNA1 CCNA2
8.89395e-05	6	130	13.6639	Single-stranded DNA binding	http://amigo.geneontology.org/amigo/term/GO:0003697	RAD51 MCM2 MCM5 RAD51AP1 RAD50 SMC4
2.51884e-05	8	235	10.0784	Catalytic activity, acting on DNA	http://amigo.geneontology.org/amigo/term/GO:0140097	RAD51 MCM2 MCM5 POLE2 RAD50 TOP2A EXO1 POLD4
1.08239e-05	9	283	9.41508	Microtubule binding	http://amigo.geneontology.org/amigo/term/GO:0008017	GTSE1 TPX2 BIRC5 CENPF KIF18A KIF23 KIF2C PLK1 PRC1
2.48072e-07	12	378	9.39847	Protein serine kinase activity	http://amigo.geneontology.org/amigo/term/GO:0106310	TTK NEK2 CDK2 PLK4 CHEK1 BUB1B PLK1 PBK BUB1 BRSK2 AURKB CHEK2
0.000113523	9	396	6.72845	Tubulin binding	http://amigo.geneontology.org/amigo/term/GO:0015631	GTSE1 TPX2 BIRC5 CENPF KIF18A KIF23 KIF2C PLK1 PRC1
7.62703e-09	18	794	6.71151	Kinase binding	http://amigo.geneontology.org/amigo/term/GO:0019900	TP73 TPX2 CDC6 FOXM1 FBXO5 CKS2 CDKN1A CDKN2D TOP2A BARD1 TP53 CCNA2 CDC25A PLK1 BRSK2 AURKB CHEK2 PRC1
6.86357e-07	14	631	6.56851	Protein kinase activity	http://amigo.geneontology.org/amigo/term/GO:0004672	TTK NEK2 CDK2 CDKN1A PLK4 CHEK1 BUB1B WEE1 PLK1 PBK BUB1 BRSK2 AURKB CHEK2
5.1736e-07	15	712	6.23705	Protein kinase binding	http://amigo.geneontology.org/amigo/term/GO:0019901	TP73 TPX2 FOXM1 FBXO5 CKS2 CDKN1A CDKN2D TOP2A TP53 CCNA2 CDC25A PLK1 BRSK2 CHEK2 PRC1
6.51382e-07	16	848	5.58589	Kinase activity	http://amigo.geneontology.org/amigo/term/GO:0016301	TTK NEK2 CDK2 CDKN1A CDKN2D PLK4 CHEK1 BUB1B WEE1 PLK1 PBK DTYMK BUB1 BRSK2 AURKB CHEK2
4.1416e-06	14	742	5.58589	Phosphotransferase activity, alcohol group as acceptor	http://amigo.geneontology.org/amigo/term/GO:0016773	TTK NEK2 CDK2 CDKN1A PLK4 CHEK1 BUB1B WEE1 PLK1 PBK BUB1 BRSK2 AURKB CHEK2
0.000111013	11	617	5.27807	Chromatin binding	http://amigo.geneontology.org/amigo/term/GO:0003682	RAD51 ACTL6B SMC4 CENPF NCAPH CKS2 TOP2A TP53 TAF10 CDT1 EXO1
2.48072e-07	18	1014	5.25536	Transferase activity, transferring phosphorus-containing groups	http://amigo.geneontology.org/amigo/term/GO:0016772	POLE2 TTK NEK2 CDK2 CDKN1A CDKN2D PLK4 CHEK1 BUB1B WEE1 PLK1 PBK DTYMK BUB1 BRSK2 POLD4 AURKB CHEK2
0.000169071	11	653	4.98709	ATP-dependent activity	http://amigo.geneontology.org/amigo/term/GO:0140657	RAD51 TRIP13 MCM2 MCM5 RAD50 SMC4 KIF18A DYNLRB1 TOP2A KIF23 KIF2C
5.38974e-10	27	1662	4.80951	ATP binding	http://amigo.geneontology.org/amigo/term/GO:0005524	RAD51 TRIP13 MCM2 CDC6 MCM5 TTK RAD50 SMC4 NEK2 KIF18A CDK2 TOP2A KIF23 PLK4 KIF2C MKI67 CHEK1 BUB1B WEE1 PLK1 PBK DTYMK BUB1 BRSK2 UBE2C AURKB CHEK2
5.45689e-10	27	1730	4.62046	Adenyl ribonucleotide binding	http://amigo.geneontology.org/amigo/term/GO:0032559	RAD51 TRIP13 MCM2 CDC6 MCM5 TTK RAD50 SMC4 NEK2 KIF18A CDK2 TOP2A KIF23 PLK4 KIF2C MKI67 CHEK1 BUB1B WEE1 PLK1 PBK DTYMK BUB1 BRSK2 UBE2C AURKB CHEK2
5.45689e-10	27	1743	4.586	Adenyl nucleotide binding	http://amigo.geneontology.org/amigo/term/GO:0030554	RAD51 TRIP13 MCM2 CDC6 MCM5 TTK RAD50 SMC4 NEK2 KIF18A CDK2 TOP2A KIF23 PLK4 KIF2C MKI67 CHEK1 BUB1B WEE1 PLK1 PBK DTYMK BUB1 BRSK2 UBE2C AURKB CHEK2

### Sheet: Sheet1
ShinyGO 0.77
http://149.165.154.220/go/
